# Gut microbiome shifts in chronic systolic heart failure are associated with disease severity and clinical improvement

**DOI:** 10.1101/2024.08.06.606872

**Authors:** Petra Mamic, Handuo Shi, Wenyu Zhou, Nasim Bararpour, Kevin Contrepois, Heyjun Park, Monika Avina, Sophia Miryam Schüssler-Fiorenza Rose, Paul A. Heidenreich, Kiran Kaur Khush, Michael B. Fowler, W. H. Wilson Tang, Karim Sallam, Justin Sonnenburg, Kerwyn Casey Huang, Michael P. Snyder

**Author notes:** These authors contributed equally (Petra Mamic, Handuo Shi, Kerwyn Casey Huang, Michael P. Snyder).

## Abstract

Chronic systolic heart failure (HF) is a prevalent and morbid disease with marked variability in its progression and response to therapies. The gut microbiome may play a role in pathophysiology and progression of chronic HF, but clinical studies investigating relationships between the two are lacking. We analyzed the gut microbiome in a cohort of adults with chronic systolic HF caused by non-ischemic cardiomyopathy (*n*=59) using multi-omics profiling and, in some cases, longitudinal sampling. We identified microbiome differences compared to healthy subjects (*n*=50) and associated these differences with host metabolites, inflammatory markers and physiology. We found depletion of the anti-inflammatory probiotic *Bifidobacterium* and the associated short chain fatty acid producing and formaldehyde detoxifying pathways in the chronic HF cohort. We also discovered HF-specific microbiome-host immunome interactions. In addition to identifying several taxa and microbial pathways broadly associated with HF disease severity, we found significant links between *Bifidobacterium* and clinical HF improvement over time. Gut microbiome-host multi-omic data integration revealed a close association between *Bifidobacterium* and circulating metabolites previously implicated in cardiovascular physiology (e.g., malonic acid), thus pointing to potential mechanisms through which *Bifidobacterium* may affect chronic HF physiology. Our results suggest that *Bifidobacterium* may serve as a biomarker for chronic HF trajectory as well as suggest potential novel therapeutic interventions strategies.
