## Supplementary Table 1 for "Gut microbiome shifts in chronic systolic heart failure are associated with disease severity and clinical improvement"

### Sheet: All continuous vars (baseline)
	Participants with data	% Missing values	% Missing if HF only	Shapiro p-value	Mean	SD	Median	25th %	75th %
age	109	0		0.0575863	53.6881	10.0025	55	47	62
bmi	109	0		0.0225017	28.5351	4.68898	27.91	25.2	31.28
lvef	59	45.8716	0	0.0968104	30.4746	11.5659	30	22	40.5
lv_dilation	58	46.789	1.69	7.25652e-05	2.58621	1.68621	2.5	2	3.75
lvedd	57	47.7064	3.39	1.28153e-06	63.2982	9.94263	61	57	67
lvh	58	46.789	1.69	4.69256e-14	0.275862	0.767614	0	0	0
ee	32	70.6422	45.7627	0.00281301	11.175	4.90043	9.2	7.9	15.7
rv_size	58	46.789	1.69	3.19285e-09	1.22414	1.72742	0	0	2
rv_function	58	46.789	1.69	3.6966e-07	1.86207	2.02136	2	0	4
rvsp	39	64.2202	33.9	0.00451269	37.2051	13.5028	36	25.5	51
rap_echo	55	49.5413	6.78	3.11727e-10	8.32727	5.35777	5	5	10
wbc	109	0		0.0152539	5.92766	1.58976	5.8	4.8	6.8
hgb	109	0		0.939358	13.8051	1.41417	13.7	12.9	14.7
hct	109	0		0.799496	41.7801	3.83058	42	39	44
platelets	109	0		0.000238455	216.649	54.9775	213	186	244
mcv	109	0		0.797013	90.0136	4.92965	90.2	86.4	93.4
rdw	109	0		5.07689e-08	13.7178	1.23193	13.4	13	14.3
rbc	109	0		0.467121	4.64734	0.434136	4.66	4.36	4.96
mch	109	0		0.410654	29.7579	2.04715	29.9	28.6	31.3
mchc	109	0		0.173635	33.0447	1.04623	33.1	32.4	33.8
neutrophil	109	0		0.964181	58.7177	9.08494	59	51.9	64.1
lymphocyte	109	0		0.63243	28.7297	8.07017	28.3	23.5	34.2
monocytes	109	0		0.0449607	8.45329	1.93367	8.3	7.3	9.5
eosinophil	109	0		5.29896e-14	3.2201	2.84553	2.5	1.7	3.8
basophil	109	0		2.82769e-08	0.737197	0.381444	0.7	0.5	0.9
abs_neutro	109	0		6.07447e-05	3.5395	1.31124	3.34	2.63	4.14
abs_lymph	109	0		6.42481e-06	1.65081	0.536028	1.52	1.26	1.97
abs_mono	109	0		0.154107	0.497434	0.160134	0.49	0.38	0.59
abs_eos	109	0		3.28673e-13	0.185795	0.162975	0.14	0.09	0.23
abs_baso	109	0		2.45683e-05	0.0415556	0.0180798	0.04	0.03	0.05
sodium	109	0		0.000640969	138.401	2.70111	138	137	140
potassium	109	0		0.0647606	4.26587	0.339818	4.2	4	4.5
chloride	109	0		0.0258088	102.266	2.85982	102	101	104
co2	109	0		0.309623	27.0422	2.90301	27	25	29
bun	109	0		1.44093e-10	17.2661	6.4329	16	14	19
creatinine	109	0		3.07904e-06	0.968523	0.261164	0.93	0.8	1.04
egfr	59	45.8716	0	0.140294	79.8598	20.6265	82	62.278	94
anion_gap	109	0		0.0474432	9.09266	2.94592	9	7	11
calcium	109	0		0.520354	9.16477	0.430915	9.2	8.9	9.5
bilirubin_total	109	0		5.68673e-10	0.636881	0.345877	0.6	0.4	0.7
ast	109	0		6.24343e-18	26.1018	16.9993	23	18	28
alt	109	0		7.64776e-15	32.1743	21.1747	28	20	36
alk_phos	109	0		7.93945e-05	66.5046	20.5708	64	52	77
albumin	109	0		0.0749021	4.09303	0.422211	4.1	3.8	4.4
protein_total	109	0		0.552373	7.28284	0.600392	7.3	6.9	7.7
globulin	109	0		0.0858813	3.18982	0.558261	3.2	2.9	3.5
chol_total	109	0		0.812611	190.705	36.9477	191	165	216
ldl	109	0		0.0181058	114.834	34.2831	114	88	138
hdl	109	0		0.000636257	54.145	14.7573	53	43	60
triglycerides	109	0		6.97244e-08	108.652	62.6854	91.1	62	139
non_hdl_chol	109	0		0.00965641	136.661	39.303	134	102	162
chol_hdl_ratio	109	0		1.53093e-05	3.76505	1.26081	3.5	2.9	4.5
ldl_hdl	109	0		4.13354e-05	2.29853	0.999321	2.1	1.6	2.8
ntpbnp	59	45.8716	0	2.20259e-14	1023.08	2486.81	340	90	1044.85
hgb_a1c	109	0		0.00353871	5.65679	0.42499	5.6	5.4	5.9
homa_ir	109	0		1.15263e-11	3.04907	2.41378	2.513	1.546	3.73
glucose	109	0		0.000647841	97.1844	11.5287	96	89	103
insulin	109	0		4.5397e-11	12.4304	9.12239	10.6	6.3	14.3
physical_limitation	57	47.7064	3.39	1.20297e-07	79.576	25.5088	91.667	66.667	100
symptom_stability	57	47.7064	3.39	3.75897e-10	51.3158	18.5532	50	50	50
symptom_frequency	57	47.7064	3.39	3.58868e-09	83.0409	25.2758	95.833	75	100
symptom_burden	57	47.7064	3.39	2.52458e-09	80.848	28.0821	91.667	75	100
total_symptom_score	57	47.7064	3.39	4.65368e-09	81.9444	26.3401	92.708	75	100
self_efficacy	57	47.7064	3.39	1.35242e-09	89.9123	15.7475	100	87.5	100
quality_of_life	57	47.7064	3.39	0.000418016	59.6491	31.9966	66.667	33.333	83.333
social_limitation	57	47.7064	3.39	1.57262e-05	69.7368	29.8135	81.25	50	93.75
overall_summary_score	57	47.7064	3.39	1.24043e-05	72.7266	25.7794	82.292	58.854	92.188
clinical_summary_score	57	47.7064	3.39	5.30502e-08	80.7602	24.4502	91.354	66.667	100
daily_freq.fresh_fruit	85	22.0183		6.1735e-09	1.66012	1.44531	1	0.57	3
daily_freq.green_vegetables	83	23.8532		7.99085e-12	1.12265	1.13536	0.86	0.57	1
daily_freq.root_vegetables	85	22.0183		1.38732e-13	0.722235	0.920729	0.57	0.14	1
daily_freq.salad	86	21.1009		1.58096e-12	1.2586	1.30624	1	0.57	1
daily_freq.fries	87	20.1835		6.3994e-14	0.156667	0.212503	0.1	0.02	0.14
daily_freq.potato_pasta_rice	86	21.1009		2.14202e-14	0.662442	0.889849	0.57	0.14	0.57
daily_freq.meat	86	21.1009		2.58299e-11	0.860233	0.813713	0.86	0.248	1
daily_freq.meat_products	80	26.6055		1.04487e-12	0.6505	1.00132	0.14	0.02	0.86
daily_freq.oil_rich_fish	82	24.7706		2.41225e-13	0.176585	0.228809	0.1	0.02	0.14
daily_freq.cheese	84	22.9358		4.12105e-13	0.671429	0.75006	0.57	0.14	1
daily_freq.beans_lentils	87	20.1835		1.63294e-12	0.36069	0.422382	0.14	0.1	0.57
daily_freq.sweets	84	22.9358		2.63301e-13	0.713929	0.908987	0.57	0.14	1
daily_freq.ice_cream	86	21.1009		6.58595e-13	0.166977	0.20965	0.1	0.02	0.14
daily_freq.savory_snacks	83	23.8532		1.04278e-13	0.343735	0.520201	0.14	0.02	0.57
daily_freq.fruit_juice	84	22.9358		2.69579e-14	0.390714	0.667034	0.12	0.02	0.57
daily_freq.soft_drinks	85	22.0183		2.85338e-16	0.433765	1.0319	0.02	0.02	0.14
daily_freq.cakes	86	21.1009		2.46989e-14	0.128023	0.163389	0.1	0.02	0.14
daily_freq.cookies	84	22.9358		2.40779e-13	0.179762	0.263054	0.1	0.02	0.14
fiber	80	26.6055		7.24921e-08	4.94625	3.65769	3.75	2.65	6.14
all_proc_carbs	76	30.2752		2.29545e-05	3.19684	2.0635	2.945	1.635	4.117
sweet_proc_carbs	79	27.5229		7.92555e-09	1.99114	1.74241	1.46	0.91	2.585
salty_proc_carbs	82	24.7706		1.45387e-09	1.17476	1.10456	0.81	0.61	1.28
all_meat	80	26.6055		3.84444e-11	1.4985	1.70263	1.06	0.512	1.72
dairy	84	22.9358		3.92119e-11	0.839524	0.792659	0.71	0.24	1.1

### Sheet: All categorical vars (baseline)
	Var1	Freq
1	NA	sex
2	0	64.2202
3	1	35.7798
4	NA	race
5	1	67.8899
6	2	8.25688
7	3	5.50459
8	4	4.58716
9	5	11.0092
10	6	2.75229
11	NA	hf
12	0	45.8716
13	1	54.1284
14	NA	lvad_outcome
15	0	97.2477
16	1	2.75229
17	NA	htx_outcome
18	0	93.578
19	1	6.42202
20	NA	etiology
21	1	44.0678
22	2	20.339
23	3	3.38983
24	4	1.69492
25	5	5.08475
26	6	6.77966
27	7	1.69492
28	8	5.08475
29	9	8.47458
30	10	3.38983
31	NA	nyha
32	1	33.8983
33	2	42.3729
34	3	20.339
35	4	3.38983
36	NA	mr
37	0	45.614
38	1	24.5614
39	2	8.77193
40	3	8.77193
41	4	12.2807
42	5	0
43	NA	tr
44	0	51.7241
45	1	24.1379
46	2	10.3448
47	3	6.89655
48	4	3.44828
49	5	3.44828
50	NA	afib
51	0	82.5688
52	1	17.4312
53	NA	vt
54	0	87.156
55	1	12.844
56	NA	htn
57	0	79.8165
58	1	20.1835
59	NA	hld
60	0	66.9725
61	1	33.0275
62	NA	cva
63	0	95.4128
64	1	4.58716
65	NA	pad
66	0	99.0826
67	1	0.917431
68	NA	cad
69	0	95.4128
70	1	4.58716
71	NA	ckd
72	0	88.0734
73	1	1.83486
74	2	10.0917
75	3	0
76	NA	gerd
77	0	85.3211
78	1	14.6789
79	NA	pud
80	0	98.1651
81	1	1.83486
82	NA	liver_dz
83	0	96.3303
84	1	3.66972
85	NA	choly
86	0	91.7431
87	1	8.25688
88	NA	appy
89	0	97.2477
90	1	2.75229
91	NA	asthma
92	0	88.9908
93	1	11.0092
94	NA	copd
95	0	99.0826
96	1	0.917431
97	NA	allergies
98	0	87.156
99	1	12.844
100	NA	osa
101	0	84.4037
102	1	15.5963
103	NA	hypothyroid
104	0	88.9908
105	1	11.0092
106	NA	depression
107	0	90.8257
108	1	9.17431
109	NA	anxiety
110	0	92.6606
111	1	7.33945
112	NA	gout
113	0	97.2477
114	1	2.75229
115	NA	bb
116	0	44.0367
117	1	5.50459
118	2	48.6239
119	3	1.83486
120	NA	carvedilol
121	0	51.3761
122	1	48.6239
123	NA	metoprolol
124	0	94.4954
125	1	5.50459
126	NA	other_bb
127	0	98.1651
128	1	1.83486
129	NA	no_bb
130	0	55.9633
131	1	44.0367
132	NA	arb_class
133	0	44.0367
134	1	18.3486
135	2	16.5138
136	3	21.1009
137	NA	ace_i
138	0	81.6514
139	1	18.3486
140	NA	arb
141	0	83.4862
142	1	16.5138
143	NA	arni
144	0	78.8991
145	1	21.1009
146	NA	no_arb_class
147	0	57.7982
148	1	42.2018
149	NA	mra
150	0	55.9633
151	1	30.2752
152	2	13.7615
153	NA	diuretic
154	0	66.9725
155	1	4.58716
156	2	25.6881
157	3	2.75229
158	NA	hydralazine
159	0	95.4128
160	1	4.58716
161	NA	nitrate
162	0	95.4128
163	1	4.58716
164	NA	digoxin
165	0	82.5688
166	1	17.4312
167	NA	amiodarone
168	0	95.4128
169	1	4.58716
170	NA	noac
171	0	87.156
172	1	12.844
173	NA	warfarin
174	0	94.4954
175	1	5.50459
176	NA	aspirin
177	0	76.1468
178	1	23.8532
179	NA	statin
180	0	78.8991
181	1	21.1009
182	NA	ppi
183	0	87.156
184	1	12.844
185	NA	levothyroxine
186	0	90.8257
187	1	9.17431
188	NA	allopurinol
189	0	97.2477
190	1	2.75229
191	NA	inhaled_steroid
192	0	93.578
193	1	6.42202
194	NA	inhaled_beta_agonist
195	0	95.4128
196	1	4.58716
197	NA	anti_histamine
198	0	88.0734
199	1	11.9266
200	NA	anti_psychotic
201	0	99.0826
202	1	0.917431
203	NA	acetaminophen
204	0	88.9908
205	1	11.0092
206	NA	nsaid
207	0	93.578
208	1	6.42202
209	NA	multivitamin
210	0	78.8991
211	1	21.1009
212	NA	omega_3
213	0	95.4128
214	1	4.58716
215	NA	vitamin_d
216	0	77.9817
217	1	22.0183
218	NA	started_arni
219	0	98.1818
220	1	1.81818
221	NA	stopped_arni
222	0	100
223	1	0
224	NA	started_arb_acei
225	0	100
226	NA	stopped_arb_acei
227	0	100
228	1	0
229	NA	started_bb
230	0	100
231	1	0
232	NA	started_mra
233	0	100
234	1	0
235	NA	stopped_diuretic
236	0	98.1818
237	1	1.81818
238	NA	diuretic_binary
239	0	66.9725
240	1	33.0275
241	NA	arb_binary
242	0	44.0367
243	1	55.9633
244	NA	ssri_snri
245	0	85.3211
246	1	14.6789

### Sheet: Variable recoding
etiology	1	2	3	4	5	6	7	8	9	10
	Idiopathic	Familial	Valvular	Arrhythmia	Chemotherapy	Toxin (methamphetamine or alcohol)	Neuromuscular	LVNC	Hypertrophic	Other
lv_dilation	0	1	2	3	4	5
	Normal size	Borderline	Mild	Moderate	Moderate-severe	Severe
lvh	0	1	2	3
	None	Borderline	Mild	Moderate
rv_size	0	1	2	3	4	5	6
	Normal	Borderline	Mildly dilated	Mildly-moderately dilated	Moderately dilated	Moderately-severely dilated	Severely dilated
rv_function	0	1	2	3	4	5	6
	Normal	Borderline decreased	Mildly decreased	Mildly-moderately decreased	Moderately decreased	Moderately-severely decreased	Severely decreased
mr	0	1	2	3	4	5
	None or trace	Mild	Mild-moderate	Moderate	Moderate-severe	Severe
ar	0	1	2	3	4	5
	None or trace	Mild	Mild-moderate	Moderate	Moderate-severe	Severe
tr	0	1	2	3	4	5
	None or trace	Mild	Mild-moderate	Moderate	Moderate-severe	Severe
ckd	0	1	2	3
	None	Stage I or II CKD	Stage III CKD	Stage IV CKD
bb	0	1	2	3
	None	Metoprolol	Carvedilol	Atenolol
arb	0	1	2	3
	None	Lisinopril or Ramipril	Losartan or Other ARB or Telmisartan	Sacubitril-Valsartan
mra	0	1	2
	None	Spironolactone	Epleronone
diuretic	0	1	2	3
	None	HCTZ	furosemide	bumetanide
diuretic_binary	0	1
	None	Loop or thiazide diuretic
arb_binary	0	1
	None	ACEi, ARB, or ARNI
ssri_snri	0	1
	None	SSRI or SNRI

### Sheet: HF-healthy continuous normal
	HF_mean	HF_sd	Controls_mean	Controls_SD	p-value
protein_total	7.51746	0.592524	7.006	0.484204	2.68823e-06
albumin	4.25322	0.434156	3.904	0.320051	4.80659e-06
calcium	9.32644	0.422969	8.974	0.359029	7.61836e-06
abs_mono	0.54978	0.162375	0.435667	0.134605	0.000112114
lymphocyte	26.2629	7.91296	31.6404	7.31154	0.000362881
potassium	4.3539	0.331064	4.162	0.323179	0.00285713
neutrophil	60.9568	8.91521	56.0756	8.64158	0.0045971
mchc	32.8493	1.05749	33.2753	0.994311	0.032652
mcv	90.8056	5.22828	89.0791	4.42272	0.0645429
age	52.322	10.8999	55.3	8.65966	0.115083
chol_total	185.59	35.6505	196.74	37.8918	0.118864
globulin	3.26424	0.616394	3.102	0.471857	0.123053
hct	42.0695	3.97736	41.4387	3.66013	0.39085
co2	27.2136	3.26863	26.84	2.41897	0.495367
mch	29.842	2.17792	29.6587	1.89836	0.639598
rbc	4.638	0.450078	4.65836	0.418816	0.807457
hgb	13.808	1.44614	13.8018	1.39013	0.981905

### Sheet: HF-healthy contin non-normal
	HF_median	HF_25th%	HF_75th%	Controls_median	Controls_25th%	Controls_25th%	p_value	W.test_estimate	W.test_conf_int_lower	W.test_conf_int_upper
bmi	27.4	25.1	32.1	28.115	25.46	31.1275	0.690382	-0.310682	-2.10995	1.41003
wbc	6.2	5.4	7	5.4	4.53611	6.275	0.0132912	0.700022	0.199918	1.30004
platelets	213	183.5	234.5	213.5	187.25	244	0.438097	-7.72181	-25.9999	10.4001
rdw	13.36	12.9	14.35	13.45	13	13.9	0.538689	0.100048	-0.240019	0.500003
monocytes	8.62	7.5	9.9	7.9	7.2	8.95	0.0136459	0.899988	0.199962	1.50006
eosinophil	2.5	1.75	3.65	2.65	1.7	3.75	0.765631	-0.0999556	-0.611181	0.499994
basophil	0.7	0.5	0.8	0.7	0.425	0.9	0.654654	-3.3259e-05	-0.199976	0.0999824
abs_neutro	3.66	2.86	4.605	3.15	2.385	3.6925	0.0029416	0.65008	0.219998	1.10996
abs_lymph	1.41	1.185	2.04	1.56	1.41	1.9	0.125367	-0.139958	-0.302047	0.0499646
abs_eos	0.15	0.095	0.245	0.135	0.0825	0.2275	0.522839	0.0100432	-0.0200043	0.0499534
abs_baso	0.04	0.03	0.05	0.04	0.02	0.05	0.397013	7.3521e-06	-3.97537e-05	0.009914
sodium	138	137	140	139	137.25	140.75	0.131383	-0.999994	-1.99997	3.39566e-05
chloride	101	100	103	103.5	102	105	4.02324e-05	-2.00002	-3.00007	-1.00006
bun	17	15	21	15	12	17	5.23366e-05	3.99995	1.99995	5
creatinine	1.01	0.88	1.25	0.855	0.755	1	0.0001426	0.179958	0.0899779	0.260048
anion_gap	10	8	12	8	7	10	0.0436305	1.00008	6.28288e-05	2.00003
bilirubin_total	0.6	0.5	0.8	0.5	0.4	0.7	0.0826958	0.099965	-1.30881e-05	0.199974
ast	24	18.5	28.5	21.5	18	28	0.283674	1.00005	-1.00002	4.09995
alt	27	20	33.5	29	22.25	38.75	0.286897	-2.00004	-6.99993	2.00005
alk_phos	62	52	74.5	67	52.75	81	0.252737	-4.00004	-11	3.00004
ldl	111	88.5	135	115.5	87.5	147	0.447107	-5.99994	-20	7.00004
hdl	50	40.5	58	55	48	66.25	0.00647409	-7.00003	-13	-1.99996
triglycerides	98	62.5	140	80.5	60.25	137.25	0.345857	7.99994	-11	27
non_hdl_chol	131	102.5	160.5	135	102.5	163.5	0.784323	-2.00004	-17	12.9999
chol_hdl_ratio	3.6	3	4.7	3.5	2.825	4.05	0.204597	0.299963	-0.100091	0.700048
ldl_hdl	2.1	1.7	3	2.15	1.5	2.6	0.353272	0.199998	-0.199993	0.500005
hgb_a1c	5.7	5.5	6.05	5.55	5.3	5.7	0.00660089	0.20001	0.0999794	0.399935
homa_ir	2.45704	1.45062	3.88889	2.60333	1.58889	3.50741	0.819612	0.0626515	-0.488363	0.689167
glucose	98	93.5	108.5	92	86	99.75	0.000714067	7.00005	3.00002	11
insulin	10.6	5.75	14	10.85	6.95	14.45	0.726538	-0.499957	-2.70007	1.9

### Sheet: HF-healthy categorical 
	HF	Healthy					p-values
Variable	sex	sex				sex	0.00139784
0	77.9661	48				race	0.411471
1	22.0339	52				hf	2.92128e-32
p-value	0.00139784	0.00139784				afib	3.12033e-06
Variable	race	race				vt	8.87937e-05
1	69.4915	66				htn	0.473388
2	8.47458	8				hld	1
3	6.77966	4				cva	0.0609882
4	3.38983	6				pad	1
5	6.77966	16				cad	0.0609882
6	5.08475	0				ckd	0.00027045
p-value	0.411471	0.411471				gerd	0.590048
Variable	hf	hf				pud	0.498811
0	0	100				liver_dz	0.33107
1	100	0				choly	0.503386
p-value	2.92128e-32	2.92128e-32				appy	0.248216
Variable	afib	afib				asthma	0.0617268
0	67.7966	100				copd	1
1	32.2034	0				allergies	0.780222
p-value	3.12033e-06	3.12033e-06				osa	0.793286
Variable	vt	vt				hypothyroid	1
0	76.2712	100				depression	1
1	23.7288	0				anxiety	0.724104
p-value	8.87937e-05	8.87937e-05				gout	0.248216
Variable	htn	htn				bb	3.83682e-26
0	83.0508	76				carvedilol	4.89602e-22
1	16.9492	24				metoprolol	0.215442
p-value	0.473388	0.473388				other_bb	0.208121
Variable	hld	hld				no_bb	1.72467e-23
0	67.7966	66				arb_class	1.60457e-19
1	32.2034	34				ace_i	0.00247528
p-value	1	1				arb	0.00863233
Variable	cva	cva				arni	8.57379e-08
0	91.5254	100				no_arb_class	1.90157e-17
1	8.47458	0				mra	1.7451e-20
p-value	0.0609882	0.0609882				diuretic	2.85689e-11
Variable	pad	pad				hydralazine	0.0609882
0	98.3051	100				nitrate	0.0609882
1	1.69492	0				digoxin	3.12033e-06
p-value	1	1				amiodarone	0.0609882
Variable	cad	cad				noac	8.87937e-05
0	91.5254	100				warfarin	0.0300975
1	8.47458	0				aspirin	0.113619
p-value	0.0609882	0.0609882				statin	0.818606
Variable	ckd	ckd				ppi	0.780222
0	77.9661	100				levothyroxine	0.751201
1	3.38983	0				allopurinol	0.248216
2	18.6441	0				inhaled_steroid	1
3	0	0				inhaled_beta_agonist	1
p-value	0.00027045	0.00027045				anti_histamine	1
Variable	gerd	gerd				anti_psychotic	1
0	83.0508	88				acetaminophen	0.000395992
1	16.9492	12				nsaid	0.243538
p-value	0.590048	0.590048				multivitamin	0.15672
Variable	pud	pud				omega_3	0.0609882
0	96.6102	100				vitamin_d	0.816983
1	3.38983	0				diuretic_binary	1.7784e-06
p-value	0.498811	0.498811				arb_binary	3.30856e-19
Variable	liver_dz	liver_dz				ssri_snri	0.422692
0	98.3051	94
1	1.69492	6
p-value	0.33107	0.33107
Variable	choly	choly
0	89.8305	94
1	10.1695	6
p-value	0.503386	0.503386
Variable	appy	appy
0	94.9153	100
1	5.08475	0
p-value	0.248216	0.248216
Variable	asthma	asthma
0	94.9153	82
1	5.08475	18
p-value	0.0617268	0.0617268
Variable	copd	copd
0	98.3051	100
1	1.69492	0
p-value	1	1
Variable	allergies	allergies
0	88.1356	86
1	11.8644	14
p-value	0.780222	0.780222
Variable	osa	osa
0	83.0508	86
1	16.9492	14
p-value	0.793286	0.793286
Variable	hypothyroid	hypothyroid
0	88.1356	90
1	11.8644	10
p-value	1	1
Variable	depression	depression
0	91.5254	90
1	8.47458	10
p-value	1	1
Variable	anxiety	anxiety
0	91.5254	94
1	8.47458	6
p-value	0.724104	0.724104
Variable	gout	gout
0	94.9153	100
1	5.08475	0
p-value	0.248216	0.248216
Variable	bb	bb
0	3.38983	92
1	8.47458	2
2	88.1356	2
3	0	4
p-value	3.83682e-26	3.83682e-26
Variable	carvedilol	carvedilol
0	11.8644	98
1	88.1356	2
p-value	4.89602e-22	4.89602e-22
Variable	metoprolol	metoprolol
0	91.5254	98
1	8.47458	2
p-value	0.215442	0.215442
Variable	other_bb	other_bb
0	100	96
1	0	4
p-value	0.208121	0.208121
Variable	no_bb	no_bb
0	96.6102	8
1	3.38983	92
p-value	1.72467e-23	1.72467e-23
Variable	arb_class	arb_class
0	6.77966	88
1	28.8136	6
2	25.4237	6
3	38.9831	0
p-value	1.60457e-19	1.60457e-19
Variable	ace_i	ace_i
0	71.1864	94
1	28.8136	6
p-value	0.00247528	0.00247528
Variable	arb	arb
0	74.5763	94
1	25.4237	6
p-value	0.00863233	0.00863233
Variable	arni	arni
0	61.0169	100
1	38.9831	0
p-value	8.57379e-08	8.57379e-08
Variable	no_arb_class	no_arb_class
0	93.2203	16
1	6.77966	84
p-value	1.90157e-17	1.90157e-17
Variable	mra	mra
0	18.6441	100
1	55.9322	0
2	25.4237	0
p-value	1.7451e-20	1.7451e-20
Variable	diuretic	diuretic
0	47.4576	90
1	0	10
2	47.4576	0
3	5.08475	0
p-value	2.85689e-11	2.85689e-11
Variable	hydralazine	hydralazine
0	91.5254	100
1	8.47458	0
p-value	0.0609882	0.0609882
Variable	nitrate	nitrate
0	91.5254	100
1	8.47458	0
p-value	0.0609882	0.0609882
Variable	digoxin	digoxin
0	67.7966	100
1	32.2034	0
p-value	3.12033e-06	3.12033e-06
Variable	amiodarone	amiodarone
0	91.5254	100
1	8.47458	0
p-value	0.0609882	0.0609882
Variable	noac	noac
0	76.2712	100
1	23.7288	0
p-value	8.87937e-05	8.87937e-05
Variable	warfarin	warfarin
0	89.8305	100
1	10.1695	0
p-value	0.0300975	0.0300975
Variable	aspirin	aspirin
0	69.4915	84
1	30.5085	16
p-value	0.113619	0.113619
Variable	statin	statin
0	77.9661	80
1	22.0339	20
p-value	0.818606	0.818606
Variable	ppi	ppi
0	88.1356	86
1	11.8644	14
p-value	0.780222	0.780222
Variable	levothyroxine	levothyroxine
0	89.8305	92
1	10.1695	8
p-value	0.751201	0.751201
Variable	allopurinol	allopurinol
0	94.9153	100
1	5.08475	0
p-value	0.248216	0.248216
Variable	inhaled_steroid	inhaled_steroid
0	93.2203	94
1	6.77966	6
p-value	1	1
Variable	inhaled_beta_agonist	inhaled_beta_agonist
0	94.9153	96
1	5.08475	4
p-value	1	1
Variable	anti_histamine	anti_histamine
0	88.1356	88
1	11.8644	12
p-value	1	1
Variable	anti_psychotic	anti_psychotic
0	98.3051	100
1	1.69492	0
p-value	1	1
Variable	acetaminophen	acetaminophen
0	79.661	100
1	20.339	0
p-value	0.000395992	0.000395992
Variable	nsaid	nsaid
0	96.6102	90
1	3.38983	10
p-value	0.243538	0.243538
Variable	multivitamin	multivitamin
0	84.7458	72
1	15.2542	28
p-value	0.15672	0.15672
Variable	omega_3	omega_3
0	91.5254	100
1	8.47458	0
p-value	0.0609882	0.0609882
Variable	vitamin_d	vitamin_d
0	76.2712	80
1	23.7288	20
p-value	0.816983	0.816983
Variable	diuretic_binary	diuretic_binary
0	47.4576	90
1	52.5424	10
p-value	1.7784e-06	1.7784e-06
Variable	arb_binary	arb_binary
0	6.77966	88
1	93.2203	12
p-value	3.30856e-19	3.30856e-19
Variable	ssri_snri	ssri_snri
0	88.1356	82
1	11.8644	18
p-value	0.422692	0.422692
