## Supplementary Table 4 for "Gut microbiome shifts in chronic systolic heart failure are associated with disease severity and clinical improvement"

### Sheet: HF vs healthy PCA cyto
Permutation test for adonis under reduced model
Terms added sequentially (first to last)
Permutation: free
Number of permutations: 999
adonis2(formula = diss_matrix ~ hf + age + sex + race + bmi, data = df_no_na, permutations = 999)
	Df	SumOfSqs	R2	F	Pr(>F)
hf	1	137.1	0.01367	1.884	0.060 .
age	1	108.2	0.01079	1.4872	0.15
sex	1	110.7	0.01104	1.5215	0.135
race	5	638.2	0.06362	1.7539	0.041 *
bmi	1	85.6	0.00854	1.1766	0.272
Residual	123	8952	0.89235
Total	132	10032	1
---
Signif. codes:
0 ‘***’ 0.001 ‘**’ 0.01 ‘*’ 0.05 ‘.’ 0.1 ‘ ’ 1

### Sheet: HF vs healthy individual cyto
	Intercept coefficient	Age coef	Sex coef	Race2 coef	Race3 coef	Race4 coef	Race5 coef	Race6 coef	BMI coef	HF coef	Intercept p-value	Age p-value	Sex p-value	Race2 p-value	Race3 p-value	Race4 p-value	Race5 p-value	Race6 p-value	BMI p-value	hf_p_value	fdr_hf
scd40l	11.9067	-0.0126474	-0.0632659	-0.488675	0.50132	-0.172232	-0.417873	-0.757848	0.00735299	-1.19804	5.42763e-16	0.37244	0.83644	0.32554	0.421429	0.785818	0.346145	0.384842	0.815171	0.000111813	0.00849776
egf	9.78509	-0.0158038	0.10309	-0.174399	0.439147	-0.242935	-0.244334	-1.13779	-0.0213059	-0.980014	1.13058e-14	0.204011	0.70103	0.687628	0.421078	0.662487	0.528949	0.136471	0.440048	0.000289978	0.0110192
pdgfab_bb	12.549	-0.0131273	-0.126293	0.09886	0.0264044	0.125235	0.00721527	0.119539	0.0108742	-0.399445	1.70612e-43	0.0286663	0.3255	0.635949	0.919415	0.63421	0.968891	0.745394	0.40879	0.00181797	0.0460554
resistin	12.8097	0.00912934	-0.165018	0.107829	-0.130721	0.0663389	-0.227338	-2.89487	-0.00167891	-0.459285	4.80893e-26	0.374332	0.458875	0.762789	0.771753	0.886385	0.479831	9.61898e-06	0.941346	0.0360433	0.533454
ip10_cxcl10	6.66939	0.0130388	0.165738	-0.488218	0.705436	-0.379122	-0.285287	0.32553	0.011835	0.426456	1.65833e-12	0.173238	0.423804	0.142442	0.0940633	0.382556	0.340783	0.57305	0.57663	0.0363108	0.533454
eotaxin3_ccl26	5.48585	-0.000503593	0.040047	0.164102	-0.0961885	-0.166582	-0.208084	-0.558502	-0.00322135	0.271442	9.8587e-17	0.935889	0.768006	0.453147	0.726737	0.555772	0.289949	0.145894	0.817132	0.0422018	0.533454
hgf	4.20978	-0.000553003	6.00586e-05	-0.0480408	-0.353473	0.194212	-0.180133	-0.630706	0.025055	-0.18861	2.16508e-18	0.902216	0.999508	0.760488	0.0764372	0.337325	0.202627	0.0240794	0.0136945	0.0491339	0.533454
pai1_serpine	14.5108	0.0121464	-0.233998	0.144415	0.249588	0.308878	-0.0425023	-2.67986	-0.0129583	-0.328846	3.27646e-36	0.146518	0.197177	0.617291	0.494776	0.415621	0.870583	5.95772e-07	0.483682	0.0639915	0.607919
mip1a_ccl3	5.62575	0.0057168	0.371342	1.13577	-0.20074	-0.0615703	-0.410282	-0.711527	-0.0253676	0.444412	9.21457e-08	0.623168	0.144416	0.00556993	0.692643	0.908356	0.261682	0.307459	0.300221	0.0739105	0.624133
mcp2_ccl8	5.20267	0.0074557	0.0453759	0.316212	-0.0616598	0.15758	-0.0777201	0.233411	0.0147459	-0.217773	2.30443e-17	0.206448	0.722575	0.122181	0.810784	0.558913	0.673554	0.509075	0.254567	0.0826147	0.627872
mcp1_ccl2	10.9445	0.0085029	-0.0445826	-0.543427	0.169765	0.377526	-0.657005	0.224843	0.00996507	-0.279238	1.61312e-28	0.295986	0.800279	0.0558617	0.633739	0.308387	0.0111046	0.646864	0.580475	0.105975	0.732191
eotaxin_ccl11	7.90484	0.0159541	-0.077504	-0.705899	-0.975784	0.468707	-0.967562	-0.74502	0.00276604	-0.338887	1.09466e-14	0.117398	0.724831	0.0461301	0.0298183	0.313523	0.0029171	0.222744	0.901209	0.116317	0.736675
pdgfaa	14.432	-0.00346505	-0.0102925	-0.178659	0.12764	-0.235999	-0.0233475	-0.00122472	0.00213062	-0.10128	4.66087e-75	0.290297	0.884564	0.118542	0.374832	0.113084	0.819648	0.995083	0.769523	0.144372	0.770208
mdc_ccl22	7.97589	0.00642102	-0.0917512	-0.0395854	-0.00780787	-0.123313	-0.659518	0.217074	0.0105921	-0.198917	3.55481e-25	0.327856	0.518666	0.862166	0.97834	0.677491	0.00173086	0.58593	0.467683	0.152426	0.770208
groa	12.5477	-0.0106832	0.511851	2.37252	-0.489626	-0.195302	-0.526102	0.601224	-0.0249706	-0.330613	1.40488e-23	0.331641	0.0335952	1.08043e-08	0.3113	0.694208	0.128339	0.369308	0.307922	0.155951	0.770208
tarc_ccl17	11.7135	-0.00735898	-0.2718	0.619775	-0.389457	0.337028	-0.600007	-0.288068	-0.00349949	-0.302609	1.06683e-23	0.470366	0.220867	0.0815341	0.384186	0.468725	0.0626286	0.639432	0.87682	0.162149	0.770208
mig_cxcl9	8.65084	0.0148002	-0.0166189	-0.0828891	0.0249628	0.0684047	-0.608843	-0.336247	-0.0133403	0.204298	1.74947e-24	0.0474872	0.917119	0.751841	0.939	0.833441	0.00939628	0.469579	0.415496	0.191885	0.857837
i309_ccl1	5.20626	0.00323695	0.00205214	-0.0826256	-0.0962628	-0.462857	-0.120094	-0.461534	-0.01436	0.17368	4.5708e-15	0.619432	0.988434	0.714196	0.736121	0.122842	0.557135	0.240712	0.319004	0.209728	0.863024
fasl	5.22506	0.00086185	0.0314868	0.0211434	0.0597697	-0.162511	-0.345951	-0.427544	-0.00880336	0.17347	1.25035e-13	0.903658	0.838892	0.93154	0.847938	0.619337	0.123757	0.317936	0.569631	0.251924	0.863024
mif	4.64447	0.0224573	-0.0633769	-0.471138	0.138382	0.22936	-0.134322	-0.0832971	-0.00615433	-0.228081	1.55435e-07	0.0186939	0.755884	0.155274	0.738329	0.58658	0.64833	0.885653	0.768654	0.252161	0.863024
sdf1a_b_cxcl12	9.98922	0.00797524	-0.17247	-0.407561	0.138309	0.26845	-0.210615	-0.222262	-0.0344332	-0.179621	3.44386e-28	0.282333	0.284507	0.114349	0.670059	0.42718	0.365004	0.618727	0.0377927	0.252616	0.863024
il12p70	5.00959	0.000607716	0.152137	0.321395	-0.250684	-0.20283	-0.282945	-0.401411	-0.00945316	0.222407	6.7948e-09	0.947157	0.446103	0.312207	0.533014	0.629708	0.326623	0.466697	0.638327	0.253835	0.863024
x6ckine_ccl21_exodus2	5.83946	-0.00124888	0.0797152	0.31959	0.0914527	-0.234115	-0.00369551	-0.179231	-0.0132179	0.181786	1.40243e-14	0.871571	0.6355	0.232691	0.786395	0.510406	0.987822	0.698233	0.41877	0.268658	0.863024
lif	5.17548	-0.00327799	-0.00845115	-0.030788	-0.0454624	-0.156782	-0.198596	-0.669576	-0.00487879	0.166147	3.08377e-13	0.653223	0.957516	0.902725	0.886596	0.640206	0.385992	0.127363	0.754164	0.283983	0.863024
il6	4.92326	0.0186709	-0.122269	0.065033	1.04262	-0.131981	-0.590146	-0.423855	0.00827323	0.283516	3.34826e-05	0.169937	0.678252	0.889357	0.0798735	0.832216	0.166101	0.600641	0.768925	0.324681	0.863024
rantes_ccl5	12.0705	0.00909344	0.445731	0.568589	0.310931	-0.033567	0.279499	-0.0887484	-0.0196525	-0.157406	1.54716e-33	0.232824	0.00800173	0.0328195	0.351726	0.922838	0.242335	0.846444	0.244615	0.328388	0.863024
tslp	6.9354	-0.00573539	0.179638	0.292302	1.6189	-0.568461	-0.0296608	-0.373252	-0.0445686	0.285233	2.73489e-08	0.67624	0.547984	0.537894	0.0079788	0.369092	0.94502	0.649452	0.122695	0.328462	0.863024
leptin	-1.99642	0.0445219	2.17995	0.997632	-0.262494	2.75218	-0.606817	-2.43566	0.279223	-0.371353	0.213254	0.0164288	2.95664e-07	0.119801	0.743942	0.0012171	0.290684	0.0306875	5.75907e-10	0.337159	0.863024
fractalkine_cx3cl1	4.49605	0.00321669	0.0586924	0.0449373	0.137055	0.089315	-0.12114	-0.191955	0.00380945	0.11409	3.49378e-14	0.580494	0.641865	0.824593	0.592008	0.734109	0.506561	0.588267	0.768509	0.353924	0.863024
tnfa	5.76904	0.00696092	-0.103677	-0.0155571	0.00552089	0.00593864	-0.238576	0.0222477	0.0121475	-0.0799111	9.29929e-28	0.109476	0.270323	0.917527	0.976782	0.975836	0.0805296	0.932358	0.207956	0.382286	0.863024
il22	6.47351	-0.00106493	0.0482412	-0.0103625	0.655533	-0.273232	-0.0356032	-0.257843	-0.0127284	0.173479	5.16328e-13	0.909654	0.813283	0.974489	0.111725	0.527297	0.903605	0.645935	0.515356	0.38439	0.863024
scf	6.2424	0.00306726	0.0620366	-0.182235	0.1359	-0.458632	-0.440884	-0.317495	-0.0158602	0.16681	1.85017e-12	0.739764	0.757482	0.56795	0.736219	0.281476	0.129887	0.56575	0.418278	0.395025	0.863024
il21	5.20378	0.000827107	0.00605388	0.0463721	0.0893538	-0.379389	-0.194087	-0.260934	-0.0144433	0.151803	1.32625e-10	0.922949	0.974039	0.875283	0.811175	0.33558	0.46982	0.610644	0.431937	0.403246	0.863024
fgf2_fgfb	4.45976	0.00249202	0.103874	0.135549	-0.171998	-0.28574	-0.232795	-0.44928	-0.00257771	0.145343	1.36423e-08	0.764798	0.566407	0.638397	0.637713	0.454294	0.373983	0.370781	0.888314	0.410626	0.863024
flt3l	4.91655	0.0126928	0.114858	-0.571454	-0.0246282	0.0504092	-0.45493	-0.426607	-0.00497905	0.123846	2.25225e-12	0.0787116	0.461393	0.022787	0.9374	0.87808	0.045107	0.322048	0.750087	0.415155	0.863024
il2	5.06577	0.00073209	0.0423627	-0.123481	-0.291852	-0.235042	-0.0461328	-0.336591	0.00577939	0.131144	1.10054e-11	0.924474	0.80091	0.643791	0.388735	0.508023	0.848977	0.467785	0.729794	0.423757	0.863024
ctack_ccl27	12.2996	0.0124673	-0.161055	-0.0317975	0.184041	0.230368	-0.134525	0.260897	-0.0210888	0.0612339	1.27677e-55	0.00116375	0.0478849	0.80807	0.262782	0.16654	0.24868	0.259348	0.0122332	0.435487	0.863024
il1a	8.14904	0.00765387	-0.152594	0.0103058	0.499665	-0.00783482	-0.120512	-0.160945	-0.0127597	-0.11612	7.75432e-23	0.29661	0.338194	0.967523	0.12139	0.981328	0.599666	0.71454	0.429277	0.453913	0.863024
il12p40	6.07656	0.00230086	0.261233	-0.169788	0.00460541	-0.0441544	-0.335754	0.0956308	-0.0182101	0.100184	4.94869e-17	0.739746	0.0850116	0.479474	0.987897	0.88916	0.124583	0.818571	0.235269	0.494856	0.863024
tpo	6.58634	-0.0113729	0.0141415	0.242505	1.17002	-0.157735	0.0996483	-0.476891	-0.0190538	0.157769	1.07286e-10	0.306946	0.953329	0.527339	0.0171265	0.757613	0.774315	0.472473	0.400012	0.503435	0.863024
il17a_ctla8	5.59125	0.00150042	0.0974764	-0.051693	-0.204558	0.138241	-0.147764	-0.285892	-0.00856042	0.12371	3.5192e-11	0.863796	0.608533	0.864288	0.593569	0.730566	0.590527	0.586276	0.654128	0.504889	0.863024
il9	5.49371	0.00952493	-0.0717697	0.364389	0.642328	-0.122163	-0.378913	-0.0520567	-0.0255792	0.156551	7.68454e-08	0.393666	0.767274	0.345076	0.189452	0.811544	0.279748	0.937829	0.285361	0.508098	0.863024
il5	6.16828	-0.00362141	-0.292003	0.307419	0.536607	-0.389422	-0.425496	-0.162273	-0.0280743	-0.153262	1.93486e-09	0.744409	0.22864	0.42357	0.27006	0.446498	0.223279	0.807032	0.232398	0.51563	0.863024
il33_nfhev_mature	6.56301	-0.0183811	0.0227845	0.474299	1.27196	-0.110766	0.13208	-0.439495	-0.0206137	0.158168	1.19855e-09	0.113201	0.92761	0.235408	0.0130229	0.834429	0.714931	0.524802	0.404999	0.51797	0.863024
il3	4.14054	0.00272937	0.0945792	-0.0768926	0.0144277	0.0164742	0.293874	0.0703758	0.00227135	0.0682822	1.29518e-14	0.593313	0.393804	0.666642	0.948758	0.942863	0.0688149	0.821811	0.841525	0.52677	0.863024
il1b	4.55975	-0.00115951	0.0357972	0.0140937	-0.00602708	-0.0471675	-0.0109535	-0.280939	0.00789304	0.0987789	1.73119e-10	0.875278	0.823587	0.95606	0.985153	0.889034	0.962308	0.527896	0.628502	0.528078	0.863024
il13	5.88443	0.0117679	-0.152787	0.031685	0.876834	-0.427207	-0.345283	-0.224521	-0.00423685	0.15753	8.96682e-08	0.325579	0.556696	0.938796	0.0956952	0.436761	0.357658	0.753802	0.869749	0.534052	0.863024
il8_cxcl8	6.89702	0.0129656	0.104225	-0.0115937	0.643749	-0.143823	-0.543269	-0.246878	-0.00476778	0.10242	1.59177e-14	0.149909	0.59284	0.97013	0.103014	0.726525	0.0554982	0.646044	0.8069	0.589687	0.863024
il23	6.66112	-0.0128276	0.0563375	0.0564189	1.707	-0.691296	-0.00553129	-0.685807	-0.0313093	0.154864	5.7253e-08	0.346085	0.848849	0.904253	0.00478128	0.270187	0.989628	0.399136	0.269772	0.591158	0.863024
sicam1	10.9985	0.0228066	-0.218025	0.728575	0.46064	0.411982	-0.526049	-1.88963	0.00323834	-0.127806	2.3941e-19	0.0466174	0.377462	0.0660402	0.355507	0.4279	0.141661	0.00663658	0.897234	0.594822	0.863024
il18	8.0555	0.00539248	-0.285932	-0.437466	0.273938	0.0808089	-0.213896	0.0514413	0.00118023	-0.0676677	1.17221e-28	0.379343	0.033845	0.0407717	0.307567	0.773958	0.266769	0.888448	0.928612	0.602309	0.863024
il15	5.31629	0.00475096	0.0738314	-0.241858	-0.144989	0.0948564	-0.244321	-0.255905	-0.00557288	0.0703141	4.93272e-16	0.457044	0.594774	0.274506	0.60413	0.745781	0.224008	0.504644	0.690272	0.603065	0.863024
ifng	5.71549	-0.00675375	-0.0327035	-0.0427032	-0.074419	0.121228	-0.125367	-0.234748	-0.00259526	0.101556	1.86264e-10	0.46979	0.871935	0.894768	0.855581	0.776866	0.66866	0.675583	0.899218	0.607593	0.863024
bca1_cxcl13	7.42972	-0.00986369	-0.0544987	0.444671	0.571495	-0.402969	-0.322212	0.165117	0.00230208	0.11428	1.87323e-12	0.359044	0.815336	0.232598	0.225837	0.413726	0.339727	0.797782	0.921946	0.615384	0.863024
mcp4_ccl13	5.18705	0.00704307	-0.080274	0.43999	0.257534	0.150169	-0.585395	-0.346507	0.00711199	-0.0771157	1.38337e-12	0.344619	0.61969	0.0895674	0.430017	0.659579	0.0135257	0.438762	0.663469	0.624557	0.863024
tnfb_lymphotoxina_lta	5.03953	0.0124011	-0.121754	0.216509	1.34121	-0.041061	-0.606013	-0.47216	-0.0165761	0.141883	0.000140192	0.409029	0.709067	0.676062	0.0428826	0.952502	0.199282	0.599099	0.604433	0.655539	0.889661
mcp3_ccl7	5.19465	0.00665618	-0.0493999	0.318036	1.47967	-0.205905	-0.473862	-0.347447	-0.00426587	0.138045	0.000140481	0.67482	0.8862	0.561642	0.0341968	0.777927	0.340773	0.713725	0.894498	0.681714	0.908952
tgfa	6.03707	-0.0152137	-0.0137325	-0.0690712	0.79645	-0.273712	-0.0885952	-0.719583	0.0170702	-0.0848998	1.09952e-08	0.178196	0.955215	0.85906	0.108315	0.595917	0.801785	0.288009	0.488609	0.721653	0.920971
il10	5.09671	0.00349547	0.0606683	-0.154408	-0.254572	-0.0794218	-0.345517	-0.41925	0.00301724	0.0525945	1.15461e-12	0.628562	0.699167	0.537476	0.42225	0.809946	0.129592	0.336279	0.850117	0.730857	0.920971
il1ra	4.57838	0.011044	-0.0514053	0.289714	0.840065	0.0400228	-0.397038	0.10843	-0.00180994	0.0730046	1.52098e-06	0.291712	0.820977	0.423022	0.0685119	0.933482	0.227363	0.862559	0.936417	0.741576	0.920971
il20	5.06127	-0.00618903	0.0229084	0.147508	0.0541788	-0.177804	-0.230819	-0.212876	-0.00318026	0.0515573	3.60346e-12	0.407438	0.88767	0.567637	0.868255	0.603584	0.325129	0.634552	0.845198	0.744266	0.920971
mip1b_ccl4	5.58905	0.000919979	0.0868109	0.148819	0.00660993	0.0388208	0.295038	-0.106814	0.00908059	-0.0534087	7.39861e-13	0.90788	0.615873	0.588398	0.984845	0.91532	0.238531	0.822721	0.598794	0.751319	0.920971
trail_tnfsf10	7.98592	-0.00312021	-0.0761538	0.178018	-0.0196882	0.0861127	-0.122996	0.130785	-0.00295114	0.0281456	3.25101e-37	0.489031	0.436979	0.256458	0.920673	0.674828	0.384871	0.631294	0.768024	0.767668	0.921267
il16	7.32078	-0.00775662	-0.242152	0.115344	1.4194	-0.345431	-0.841524	0.265331	0.00601761	0.111928	6.62896e-06	0.675534	0.548432	0.85688	0.0811215	0.685453	0.148937	0.810501	0.874242	0.775804	0.921267
il4	5.24594	0.00248368	0.0483955	0.972675	0.618158	0.0589953	-0.303995	-0.137035	-0.0209673	0.0446451	1.35118e-10	0.770006	0.793304	0.00127738	0.0990559	0.879595	0.255618	0.788254	0.261536	0.804047	0.933542
svcam1	12.5105	0.0185267	-0.371306	-0.34053	0.40399	-0.0671633	-0.229776	-2.23195	-0.0288288	0.0406061	1.49927e-32	0.022673	0.0350844	0.222988	0.252595	0.854011	0.36182	1.18476e-05	0.107847	0.810707	0.933542
vegf	5.1584	-0.00252705	0.164332	-0.317428	-0.244431	0.0288295	0.0567267	-0.406858	0.0259946	0.0349766	2.90399e-09	0.783404	0.411749	0.3193	0.544202	0.945468	0.844081	0.461702	0.198516	0.857448	0.948594
ena78_cxcl5	9.76784	-0.00469311	1.05909	2.50588	0.219176	0.0749065	-0.881656	-0.74034	-0.0320727	-0.0489095	3.86912e-13	0.728597	0.000482453	5.35948e-07	0.7117	0.903626	0.0398369	0.364055	0.284048	0.864335	0.948594
eotaxin2_ccl24_mpif2	11.7979	-0.0104394	-0.345909	-0.980388	-0.324084	0.482071	-0.446387	-0.7701	-0.00835593	-0.0381972	2.23775e-20	0.384929	0.186811	0.0196328	0.537051	0.382622	0.236942	0.285107	0.746122	0.880565	0.948594
il28a_ifnl2	5.57334	-0.00663544	-0.151565	-0.114926	0.926008	-0.439087	-0.528774	-0.159271	0.0305255	0.0502819	0.00011268	0.681645	0.666608	0.837092	0.192707	0.55457	0.298557	0.869533	0.385663	0.883335	0.948594
il7	5.21376	0.00383349	0.0891568	-0.367276	-0.124282	-0.382304	-0.234488	-0.293415	0.0116475	-0.0204597	2.83612e-13	0.590667	0.564861	0.138947	0.690844	0.241887	0.29538	0.49478	0.460545	0.892024	0.948594
gmcsf	4.99542	0.00515045	0.00839743	-0.0556665	-0.03575	0.00614837	-0.20895	-0.179901	0.00883273	0.0149253	6.78486e-18	0.352885	0.944345	0.771056	0.882673	0.980675	0.23036	0.588118	0.464841	0.898668	0.948594
gcsf	6.57035	0.0100009	0.0152957	0.0993568	0.0246627	0.243912	-0.246807	0.172641	-0.00443435	-0.00982803	1.08664e-23	0.0705656	0.897485	0.60395	0.918438	0.324152	0.152552	0.606756	0.71603	0.932241	0.970553
sfas_tnfrsf6	6.97609	0.0224648	-0.103561	-0.029234	-0.170727	0.421157	-0.280669	-1.03195	0.00178115	0.0124368	1.55365e-13	0.0191529	0.614448	0.929063	0.681071	0.329666	0.345255	0.0733684	0.932432	0.950434	0.972727
mip1d_mip5_ccl15	11.0157	0.00144611	-0.232435	0.450823	-0.278703	0.219907	-0.458995	1.22086	-0.0185586	0.00800692	7.08058e-31	0.847777	0.157665	0.0867421	0.399943	0.522789	0.0544063	0.0083294	0.267996	0.959928	0.972727
ifna2	4.39419	0.00316303	0.0782654	0.187759	0.0463642	0.0782357	0.162976	0.0192697	0.000430512	0.00307951	7.81003e-14	0.579035	0.526885	0.34541	0.853046	0.761395	0.36225	0.955703	0.972903	0.979574	0.979574

### Sheet: Severe HF vs healthy indiv cyto
	Intercept coefficient	Age coef	Sex coef	Race2 coef	Race3 coef	Race4 coef	Race5 coef	BMI coef	HF coef	Intercept p-value	Age p-value	Sex p-value	Race2 p-value	Race3 p-value	Race4 p-value	Race5 p-value	BMI p-value	hf_p_value	fdr_hf
ip10_cxcl10	5.52568	0.0229433	0.397587	-0.625383	0.566431	-0.277657	-0.411375	0.0294043	1.14986	1.04538e-06	0.0912779	0.113661	0.131599	0.297211	0.598066	0.203459	0.319893	0.000163546	0.0124295
pdgfab_bb	12.5904	-0.0178548	-0.0797382	0.211384	0.197288	0.46807	0.100983	0.0158844	-0.766321	6.1334e-24	0.0632828	0.649734	0.467108	0.606522	0.211453	0.656806	0.452858	0.000330925	0.0125751
scd40l	13.2666	0.00297344	0.401972	-1.52551	1.14514	-0.25895	-0.652958	-0.0751748	-1.55169	3.62527e-11	0.888403	0.309586	0.0224109	0.186568	0.756946	0.204477	0.11789	0.00100475	0.0254537
mig_cxcl9	7.08101	0.0283715	0.0918479	-0.244913	-0.495731	0.0963983	-0.667107	0.014608	0.662037	1.19035e-13	0.00470082	0.608266	0.409169	0.206366	0.799369	0.00544664	0.488757	0.00206403	0.0392165
pai1_serpine	14.3422	0.00110699	-0.0163669	-0.0369003	-0.0473711	0.307218	0.0540912	0.0107774	-0.261138	1.49495e-45	0.784761	0.828196	0.768128	0.774053	0.0597441	0.581641	0.240581	0.00335563	0.0510056
eotaxin_ccl11	9.74097	0.00458489	-0.330349	-1.04143	-0.296186	-0.46408	-1.14382	-0.0315672	-0.888081	6.03571e-13	0.742713	0.20475	0.0182991	0.596812	0.400801	0.00114883	0.263271	0.00421363	0.0533726
svcam1	11.7644	0.0097531	-0.230087	-0.668512	0.197346	-0.0741018	-0.219694	0.0128471	0.355572	3.84253e-30	0.156405	0.072739	0.00222595	0.473036	0.782072	0.182007	0.379709	0.0170507	0.185122
egf	9.59598	0.00370876	0.474505	-1.06838	0.944792	-0.736572	-0.461795	-0.0550983	-0.898493	7.12721e-08	0.855028	0.211962	0.0918973	0.254954	0.360564	0.348041	0.230219	0.0396836	0.347383
groa	12.8962	-0.00577181	0.847902	1.93751	0.797564	0.0201221	-0.176553	-0.0558574	-0.749365	6.50278e-14	0.73398	0.00917927	0.000453999	0.248547	0.975952	0.665214	0.144432	0.0411375	0.347383
leptin	-3.3508	0.0638926	2.30371	0.809332	-0.650604	3.10336	-0.348989	0.285477	0.828633	0.0299113	0.00211156	6.48513e-08	0.188106	0.420145	0.000204356	0.466168	3.19292e-08	0.0525186	0.384022
mip1a_ccl3	5.2951	0.0143294	0.689344	1.19335	-0.11589	0.366243	-0.258858	-0.0384199	0.84541	0.00104509	0.484009	0.0728617	0.0605949	0.88811	0.648106	0.597169	0.391542	0.0555821	0.384022
pdgfaa	14.8318	0.00196906	0.093345	-0.291828	0.232582	-0.160176	-0.0501865	-0.0240631	-0.165255	1.38997e-43	0.671868	0.280706	0.0441191	0.217509	0.3813	0.652147	0.0207511	0.0983271	0.622738
fractalkine_cx3cl1	4.02898	0.0045694	0.0233973	-0.227647	-0.152614	-0.0196062	-0.0598735	0.0192059	0.342863	3.93667e-06	0.658903	0.903163	0.476108	0.716699	0.961754	0.810551	0.410067	0.120174	0.639104
mcp1_ccl2	11.5389	-0.000875024	-0.191006	-0.690621	-0.179916	-0.0299608	-0.90533	0.0133517	-0.359108	3.7798e-20	0.935425	0.341839	0.0406879	0.679551	0.943662	0.000900917	0.569849	0.12194	0.639104
lif	4.73744	-0.0102902	-0.0203802	-0.159495	-0.144009	0.0306904	-0.00493248	0.0231935	0.218976	1.97975e-12	0.141719	0.874	0.453623	0.607523	0.910222	0.976321	0.136272	0.140372	0.639104
ctack_ccl27	12.1597	0.00992858	-0.186476	-0.142588	0.0795976	0.213156	-0.115492	-0.0104255	0.202174	9.14345e-32	0.131914	0.126771	0.47639	0.761858	0.406662	0.460596	0.458628	0.148808	0.639104
il18	8.35841	0.00430369	-0.335996	-0.29203	0.239079	-0.0270135	-0.370642	-0.00558634	-0.319334	6.26978e-15	0.677929	0.0844244	0.358985	0.568229	0.947024	0.139496	0.808224	0.149941	0.639104
il12p70	4.42711	0.00461657	0.177357	0.412715	-0.435704	-0.0702024	-0.126543	0.00142837	0.428558	8.53758e-05	0.740363	0.492781	0.335084	0.439056	0.897787	0.704519	0.962648	0.151367	0.639104
i309_ccl1	5.27939	-0.00198947	0.0729071	-0.315992	-0.113604	-0.286815	0.122775	-0.00915194	0.282244	9.31609e-10	0.836265	0.682847	0.286444	0.769541	0.449154	0.594706	0.659262	0.171652	0.669887
sdf1a_b_cxcl12	9.77161	0.0108181	-0.171183	-0.130727	0.31646	0.540807	-0.195879	-0.0341252	-0.311091	4.91292e-17	0.314353	0.389324	0.692266	0.460344	0.204348	0.446279	0.106733	0.178171	0.669887
tarc_ccl17	11.76	-0.0120659	-0.167014	0.285314	-0.498961	-0.189773	-0.479041	0.00368126	-0.449784	7.82638e-14	0.447469	0.569902	0.55699	0.435883	0.760289	0.210024	0.91519	0.1851	0.669887
x6ckine_ccl21_exodus2	5.39544	-0.0105919	0.168402	0.137962	-0.0178274	-0.0478125	0.30189	0.0172776	0.269499	1.16748e-09	0.281283	0.354652	0.645146	0.963975	0.900841	0.200964	0.426279	0.197451	0.682104
il5	5.35071	-0.0138988	-0.449768	-0.240982	0.156607	-0.450873	-0.356059	0.0251046	-0.405635	8.97398e-05	0.410753	0.15353	0.640532	0.817774	0.496068	0.379186	0.499549	0.259557	0.778736
eotaxin3_ccl26	5.65532	-0.00805323	0.0952601	-0.055026	-0.321915	-0.302887	-0.0585262	0.00490177	0.170656	1.95948e-14	0.268918	0.479431	0.80444	0.274773	0.290229	0.736707	0.761947	0.268472	0.778736
mcp2_ccl8	5.69979	0.00438613	0.171589	0.332749	0.0209794	0.470058	0.00240946	-0.000240092	-0.233669	3.90183e-10	0.660057	0.354631	0.277902	0.958376	0.232395	0.991944	0.991271	0.272077	0.778736
il6	2.6202	0.0302004	0.0156616	-0.761963	0.633363	0.555374	-0.177908	0.0628108	0.420203	0.0567911	0.0963595	0.962396	0.168732	0.382959	0.431149	0.678871	0.116465	0.272227	0.778736
il17a_ctla8	4.79919	-0.000605962	0.170628	-0.466536	-0.585162	0.491762	0.0806763	0.021473	0.242389	3.89639e-07	0.956672	0.410455	0.17572	0.196441	0.264193	0.762695	0.377243	0.308917	0.778736
il8_cxcl8	6.15657	0.0160884	0.179848	-0.448124	0.506442	0.117338	-0.42924	0.0138555	0.236551	8.26678e-10	0.148319	0.38026	0.187645	0.257759	0.786208	0.108256	0.570238	0.314151	0.778736
fgf2_fgfb	3.92094	-0.00140061	0.0789374	-0.0146609	-0.539281	-0.282397	-0.180394	0.0248697	0.259581	0.000132739	0.910001	0.733743	0.969829	0.292962	0.57108	0.553571	0.381035	0.316756	0.778736
ifng	4.84649	-0.00754897	-0.0526564	-0.226913	-0.382913	0.505944	0.105474	0.0284115	0.252844	7.29828e-07	0.523306	0.80975	0.532036	0.420709	0.278735	0.709302	0.248376	0.317223	0.778736
bca1_cxcl13	5.98451	-0.021074	-0.0815384	0.0991932	0.251005	-0.199928	0.142201	0.073252	0.276725	1.92032e-07	0.115622	0.740086	0.807224	0.640014	0.70148	0.655354	0.0160831	0.325097	0.778736
gcsf	6.51273	0.014868	0.00955185	0.24163	-0.317115	0.16366	-0.220116	-0.0116577	-0.184588	1.26548e-13	0.0936375	0.953004	0.373825	0.364873	0.637261	0.29673	0.462925	0.327966	0.778736
il7	4.91029	0.00724295	0.0441848	-0.592626	-0.0567484	-0.335966	-0.112606	0.01618	-0.215136	2.44694e-07	0.515098	0.830016	0.0856128	0.899193	0.442014	0.672268	0.508178	0.363525	0.778736
il1a	7.3685	0.00855077	-0.137398	-0.354902	0.174204	0.0767343	0.00797523	0.0130423	-0.162784	7.14514e-17	0.309544	0.377437	0.171598	0.604608	0.816039	0.968286	0.446352	0.363988	0.778736
tnfa	5.48054	0.0122162	0.0348339	-0.245875	-0.240317	0.119896	-0.275854	0.0104935	0.129915	1.39414e-14	0.0728598	0.77924	0.239367	0.369953	0.652379	0.0906745	0.389865	0.369015	0.778736
il33_nfhev_mature	6.40737	-0.0305521	-0.0901691	0.841287	1.79634	0.260823	0.542933	0.00544385	0.2866	1.11867e-06	0.0536341	0.754503	0.0815411	0.00578166	0.669386	0.149016	0.873981	0.387061	0.778736
eotaxin2_ccl24_mpif2	12.4702	-0.0229335	-0.408088	-0.950793	-0.721076	0.157532	-0.407197	-0.00546828	-0.36493	5.01814e-11	0.26228	0.281487	0.130793	0.381194	0.843542	0.404703	0.902826	0.399619	0.778736
rantes_ccl5	10.9584	0.0106941	0.427203	0.492987	0.540208	0.330562	0.408529	0.0146959	-0.233499	2.04688e-15	0.420063	0.0856333	0.22645	0.313867	0.524911	0.200708	0.616196	0.40681	0.778736
il23	6.03607	-0.0207894	0.09869	0.334786	2.16856	-0.135269	0.563216	-0.000839675	0.316263	4.13972e-05	0.251493	0.767627	0.544491	0.00413046	0.848289	0.19539	0.983136	0.409836	0.778736
sfas_tnfrsf6	6.93015	0.0249763	-0.108408	-0.118606	0.393869	0.39819	-0.137916	-0.00274004	-0.144538	7.15262e-15	0.00496809	0.498354	0.655747	0.263517	0.246081	0.508888	0.887663	0.422443	0.778736
mip1d_mip5_ccl15	10.4025	0.00133437	-0.287779	0.202771	-0.490057	0.250546	-0.17745	0.00336682	0.201618	2.70398e-16	0.911424	0.198883	0.581334	0.313318	0.595034	0.537468	0.898116	0.430103	0.778736
resistin	12.5615	0.0138948	0.34926	0.097478	-0.173445	0.66473	-0.028405	-0.0139769	0.129564	6.35687e-27	0.0924346	0.0253029	0.702442	0.605758	0.0462548	0.887068	0.453811	0.446611	0.778736
tpo	6.07499	-0.02206	-0.0064201	0.374505	1.89245	0.270545	0.559442	0.014837	0.235667	1.41864e-06	0.142235	0.981428	0.412489	0.00256894	0.643533	0.120889	0.653448	0.456442	0.778736
vegf	4.51377	0.000976759	0.15786	-0.432387	-0.605135	0.279499	0.318364	0.0405842	-0.208355	2.95834e-05	0.941074	0.519902	0.287671	0.25901	0.590386	0.316685	0.165295	0.459005	0.778736
mcp4_ccl13	5.10883	0.000332874	-0.198659	0.122358	-0.309648	-0.0952758	-0.550294	0.0270807	-0.17312	9.7264e-08	0.975947	0.333754	0.717481	0.488203	0.825994	0.0413931	0.270608	0.461094	0.778736
mip1b_ccl4	4.81793	0.011519	0.279951	-0.386414	-0.0350085	0.278902	0.347008	0.0126935	-0.150142	1.78578e-07	0.284346	0.161951	0.241192	0.935404	0.507482	0.179584	0.592275	0.50941	0.841634
il22	6.43756	-0.0123088	-0.0139078	0.00794679	1.01604	-0.109674	0.226126	0.00900627	0.181021	7.37161e-08	0.375427	0.956734	0.985031	0.0728284	0.839963	0.495872	0.766073	0.538705	0.871098
ena78_cxcl5	9.91018	-0.00266338	1.81635	0.89039	0.732551	0.745127	-0.630406	-0.0536962	0.257097	3.16467e-08	0.895797	1.16149e-05	0.156938	0.374682	0.352988	0.199805	0.239006	0.551401	0.873052
il2	4.95478	0.000347186	0.10028	-0.208121	-0.44649	-0.0972953	0.0943385	0.00869814	0.125619	3.93743e-08	0.973777	0.608688	0.521762	0.295105	0.814922	0.709382	0.691722	0.577327	0.878666
il1b	3.99587	0.000882684	0.0267617	-0.0944561	-0.101838	0.148373	0.10557	0.023108	0.145134	6.77435e-05	0.942718	0.906451	0.801772	0.837407	0.758435	0.720099	0.398436	0.57807	0.878666
flt3l	4.32386	0.0127957	0.108067	-0.545616	-0.174476	0.368797	-0.315646	0.0142489	0.097436	5.0514e-08	0.164607	0.523452	0.0548965	0.635751	0.305365	0.152519	0.478079	0.615463	0.917161
fasl	4.44734	-0.00280298	-0.0578298	-0.0816556	-0.101483	-0.140176	-0.313026	0.0273354	0.0829649	9.4606e-10	0.729655	0.700383	0.742412	0.756049	0.659959	0.111082	0.122363	0.630645	0.921712
tslp	5.88466	-0.0162271	0.0845867	0.301384	2.03314	-0.133831	0.591766	0.00895445	0.168687	2.79396e-05	0.346301	0.790263	0.566689	0.00468535	0.842476	0.153788	0.812197	0.643754	0.923119
mif	4.23093	0.0234131	-0.0525268	-0.504578	0.376901	-0.140947	0.125761	0.00525975	-0.155652	0.00173514	0.172526	0.867808	0.335308	0.584329	0.833074	0.75817	0.889704	0.666161	0.937559
trail_tnfsf10	7.14213	-0.00131955	-0.0487694	0.341511	-0.0938555	0.11026	-0.174575	0.0223589	0.0531221	9.98222e-20	0.844299	0.695847	0.101827	0.730168	0.67686	0.282123	0.140371	0.70883	0.974942
il13	4.44342	0.0270677	-0.0581079	-0.622354	0.644833	0.0258647	-0.205319	0.0150503	-0.107065	0.00018951	0.0801919	0.83702	0.188414	0.293638	0.965688	0.574706	0.621143	0.742504	0.974942
il28a_ifnl2	2.48622	0.0165089	-0.0690232	0.181946	0.320409	0.11258	-0.0598757	0.0878662	-0.162481	0.163301	0.480912	0.873407	0.799317	0.73437	0.902327	0.914866	0.094501	0.74318	0.974942
il10	3.97654	0.00808704	0.000349887	-0.236945	-0.362632	0.206593	-0.115148	0.0326985	-0.0583818	7.73617e-07	0.391342	0.9984	0.412799	0.342643	0.576984	0.610595	0.123583	0.769331	0.974942
gmcsf	4.7953	0.00419785	-0.0162291	-0.110453	-0.0480816	-0.0423976	-0.173788	0.0181837	0.0531508	1.00928e-09	0.626159	0.919009	0.675531	0.890075	0.900205	0.401432	0.344463	0.77093	0.974942
il4	4.31232	0.00644641	0.0816643	0.639999	0.490055	0.423973	-0.101184	0.00247358	-0.0611177	1.70077e-06	0.546152	0.679718	0.0540838	0.257993	0.313414	0.692365	0.916749	0.787065	0.974942
il9	4.09812	0.00582693	-0.181416	0.0166709	0.194762	0.0992943	-0.102696	0.0318158	-0.0722811	0.00027157	0.676331	0.484023	0.968881	0.72991	0.856221	0.759	0.308136	0.806844	0.974942
tnfb_lymphotoxina_lta	2.99235	0.0138134	-0.21822	-0.222241	0.997426	0.553877	-0.356675	0.0528428	-0.0954963	0.0467175	0.480579	0.547457	0.710394	0.209498	0.471207	0.447402	0.225668	0.817831	0.974942
mcp3_ccl7	2.56657	0.0139233	0.019936	-0.260679	1.021	0.537019	-0.0605046	0.070339	0.0926963	0.0967927	0.497068	0.958049	0.677797	0.218356	0.504854	0.901712	0.113076	0.831351	0.974942
il15	4.4041	0.0101946	0.127805	-0.471629	-0.164944	0.340428	-0.1163	0.0141116	0.0394904	5.64118e-08	0.273511	0.45777	0.100706	0.659716	0.351291	0.601021	0.494839	0.840473	0.974942
hgf	4.22831	0.00717189	0.102501	-0.201829	-0.318637	0.216127	-0.222137	0.00815933	0.0291264	1.65809e-10	0.315536	0.438718	0.357127	0.271308	0.441393	0.197336	0.608306	0.846522	0.974942
il3	4.31302	0.00539127	0.117167	-0.202712	0.226827	0.0289935	0.413331	-0.00997958	0.0331636	5.38905e-09	0.509633	0.441229	0.421618	0.494934	0.928391	0.0397992	0.586842	0.84713	0.974942
sicam1	11.6047	0.00241668	0.0645494	0.735037	0.127767	0.369684	-0.621239	0.0176271	0.0530001	1.01446e-14	0.872023	0.816342	0.114553	0.832211	0.531629	0.0880789	0.575221	0.868267	0.974942
il21	5.14493	-0.00777606	-0.0324724	0.258732	0.0871999	-0.347764	0.0623772	0.00282031	0.0282486	3.1511e-08	0.481286	0.873521	0.449114	0.842368	0.427146	0.813385	0.883837	0.90496	0.974942
il16	3.88602	0.00628272	-0.18951	-0.29492	0.926508	0.57791	-0.219652	0.0938729	-0.0541267	0.0348811	0.79516	0.672666	0.690994	0.34348	0.543799	0.704762	0.0746581	0.916237	0.974942
ifna2	4.24688	0.00595039	0.111505	-0.0239451	-0.210336	0.0537522	0.11192	0.000895252	0.0229832	1.2364e-06	0.564975	0.56075	0.939617	0.614376	0.894493	0.651367	0.96884	0.916415	0.974942
mdc_ccl22	7.73518	0.00970406	0.0627264	-0.0199129	0.201978	0.236244	-0.707719	0.00894708	0.0203692	1.36588e-14	0.321222	0.728581	0.946848	0.608729	0.538116	0.00367098	0.681018	0.921273	0.974942
scf	6.2582	-0.00106693	-0.031258	-0.136508	-0.0092865	-0.328694	-0.250365	-0.00801113	0.0164101	2.05769e-08	0.933128	0.894461	0.725936	0.985554	0.510908	0.412465	0.774497	0.951538	0.974942
il20	4.70404	-0.0112791	0.023564	-0.00640058	-0.180152	-0.019053	-0.0505865	0.0185291	0.012704	2.17943e-07	0.289228	0.904388	0.984241	0.673347	0.963419	0.841879	0.426955	0.954938	0.974942
il1ra	2.87607	0.0183149	-0.0428532	-0.292273	0.384464	0.466428	-0.233223	0.0437581	-0.0131127	0.00393826	0.15582	0.856424	0.456367	0.456701	0.354484	0.447317	0.120383	0.961494	0.974942
tgfa	6.23193	-0.019793	0.105329	-0.335682	1.20841	0.0115655	0.13566	0.0152467	-0.0160338	2.93021e-06	0.216529	0.7209	0.491338	0.0638939	0.985211	0.721855	0.664107	0.962113	0.974942
il12p40	5.62728	0.0013278	0.160192	-0.292958	-0.208724	0.0701861	-0.363583	0.00175688	-0.000821592	6.60101e-10	0.894033	0.387619	0.339172	0.604571	0.857661	0.132165	0.936702	0.9969	0.9969
